# scRNA-seq-based analysis of skeletal muscle response to denervation reveals selective activation of muscle-resident glial cells and fibroblasts

**DOI:** 10.1101/2020.12.29.424762

**Authors:** C Nicoletti, X Wei, U. Etxaniz, D Proietti, L. Madaro, P.L. Puri

## Abstract

Developmental synaptogenesis toward formation of neuromuscular junctions (NMJs) is regulated by the reciprocal exchange of signals derived from nerve or muscle ends, respectively. These signals are re-deployed in adult life to repair NMJ lesions. The emerging heterogeneity of skeletal muscle cellular composition and the functional interplay between different muscle-resident cell types activated in response to homeostatic perturbations challenge the traditional notion that muscle-derived signals uniquely derive from myofibers. We have used single cell RNA sequencing (scRNA-seq) for a longitudinal analysis of gene expression profiles in cells isolated from skeletal muscles subjected to denervation by complete sciatic nerve transection. Our data show that, unlike muscle injury, which massively activates multiple muscle-resident cell types, denervation selectively induced the expansion of two cell types - muscle glial cells and activated fibroblasts. These cells were also identified as putative sources of muscle-derived signals implicated in NMJ repair and extracellular matrix (ECM) remodelling. Pseudo-time analysis of gene expression in muscle glial-derived cells at sequential timepoints post-denervation revealed an initial bifurcation into distinct processes related to either cellular de-differentiation and commitment to specialized cell types, such as Schwann cells, or ECM remodeling. However, at later time points muscle glial-derived cells appear to adopt a more uniform pattern of gene expression, dominated by a reduction of neurogenic signals. Consensual activation of pro-fibrotic and pro-atrophic genes from fibroblasts and other muscle-resident cell types suggests a global conversion of denervated muscles into an environment hostile for NMJ repair, while conductive for progressive development of fibrosis and myofiber atrophy.
