## Supplementary material for "scRNA-seq-based analysis of skeletal muscle response to denervation reveals selective activation of muscle-resident glial cells and fibroblasts": Suppl. Table 4

### Sheet: Glial_cells
© 2000-2020 QIAGEN. All rights reserved.
Canonical Pathways	DEN2d/Non-DEN	DEN5d/Non-DEN	DEN15d/Non-DEN
Oxidative Phosphorylation	6.325	3.873	N/A
EIF2 Signaling	6.714	3.78	3.5
Interferon Signaling	-1.89	-2.121	-2.646
Calcium-induced T Lymphocyte Apoptosis	N/A	-1	-2
p53 Signaling	-0.816	-1.265	-2
PPARŒ±/RXRŒ± Activation	-0.707	-1.508	-1
PTEN Signaling	-0.905	-2.324	-1
PPAR Signaling	-0.905	-2.121	-0.816
Sirtuin Signaling Pathway	-2.722	-0.2	-0.632
Systemic Lupus Erythematosus In T Cell Signaling Pathway	-1.807	-0.655	-0.832
iCOS-iCOSL Signaling in T Helper Cells	-1.342	0	-0.447
GP6 Signaling Pathway	-1.134	-0.632	-1.667
Osteoarthritis Pathway	-1.897	-0.535	-1.732
G⍺q Signaling	-0.632	0.535	-2.646
Phospholipase C Signaling	-1.155	0.775	-1.414
Production of Nitric Oxide and Reactive Oxygen Species in Macrophages	-0.277	0.277	-1.414
Protein Kinase A Signaling	0	-0.192	-1
Apoptosis Signaling	-0.302	0	-1
RhoGDI Signaling	0.447	-1.069	1.342
SPINK1 Pancreatic Cancer Pathway	N/A	-1	0
Inhibition of Matrix Metalloproteases	N/A	-1	N/A
BAG2 Signaling Pathway	0.816	-1.134	N/A
Cell Cycle: G1/S Checkpoint Regulation	1	-0.447	N/A
Sumoylation Pathway	1.134	-0.707	N/A
tRNA Charging	2.236	N/A	N/A
Spliceosomal Cycle	2.646	N/A	N/A
TCA Cycle II (Eukaryotic)	2.828	N/A	N/A
LPS/IL-1 Mediated Inhibition of RXR Function	1	0.447	0
4-1BB Signaling in T Lymphocytes	1	N/A	N/A
Myc Mediated Apoptosis Signaling	2	0.447	N/A
Activation of IRF by Cytosolic Pattern Recognition Receptors	1.633	N/A	N/A
Unfolded protein response	1.633	-0.378	N/A
BEX2 Signaling Pathway	1	2.121	2.449
PI3K/AKT Signaling	1.155	3	2.236
Regulation Of The Epithelial Mesenchymal Transition By Growth Factors Pathway	1.508	2.673	2.121
JAK/Stat Signaling	1.508	2.309	1.633
BMP signaling pathway	1.89	2.333	2.236
Integrin Signaling	3.051	3.962	0.905
Actin Cytoskeleton Signaling	3.051	3.3	1
Necroptosis Signaling Pathway	3	3.162	1
TGF-β Signaling	2.646	1.897	1.89
Natural Killer Cell Signaling	2.324	1.941	1.414
Rac Signaling	1.732	2.887	0.816
HMGB1 Signaling	1.667	2.887	1.134
HGF Signaling	2.121	2.53	1.134
Prolactin Signaling	2.121	2.333	1.342
Ephrin Receptor Signaling	2.309	3	0.816
14-3-3-mediated Signaling	2.121	2.53	0.816
VEGF Signaling	2.236	2.646	0.816
NGF Signaling	2.309	3.464	2
GDNF Family Ligand-Receptor Interactions	2.828	3	2.236
Neurotrophin/TRK Signaling	2.646	3	2.236
Renal Cell Carcinoma Signaling	2.449	2.828	2
Insulin Receptor Signaling	2.333	2.887	2
Neuregulin Signaling	2.828	2.887	1.633
p70S6K Signaling	2.646	3.162	1.342
Thyroid Cancer Signaling	2.333	2.714	1.633
Estrogen Receptor Signaling	2.294	2.746	1.387
IGF-1 Signaling	2.53	2.53	1.342
ErbB Signaling	2.646	2.828	1.342
HOTAIR Regulatory Pathway	0	1.732	1.89
Cardiac Hypertrophy Signaling (Enhanced)	0.816	1.512	-1.414
Th2 Pathway	N/A	0.447	1
Macropinocytosis Signaling	N/A	2	1
Paxillin Signaling	N/A	2.236	0.447
Glioblastoma Multiforme Signaling	0.707	1.941	0.447
Neuroinflammation Signaling Pathway	0.302	1.941	0.535
Colorectal Cancer Metastasis Signaling	-0.5	1.147	-0.333
Androgen Signaling	-0.447	1	N/A
Signaling by Rho Family GTPases	0.577	2.183	-0.333
Role of PKR in Interferon Induction and Antiviral Response	0	1.633	N/A
Ephrin B Signaling	N/A	2	N/A
IL-8 Signaling	0.277	1.886	-0.302
RhoA Signaling	N/A	1.89	-0.447
Hepatic Fibrosis Signaling Pathway	-0.218	1.8	-0.447
fMLP Signaling in Neutrophils	0.577	1.508	-0.816
Sphingosine-1-phosphate Signaling	0.447	1	-0.447
Glioma Invasiveness Signaling	0.378	1.414	-0.447
Role of NFAT in Cardiac Hypertrophy	0.707	1.387	-0.333
AMPK Signaling	N/A	1.414	0.447
IL-7 Signaling Pathway	0	1.134	0.447
IL-6 Signaling	0	1	-0.333
CCR5 Signaling in Macrophages	N/A	1	0
CNTF Signaling	0.333	1	0
CD40 Signaling	0.378	1	N/A
D-myo-inositol-5-phosphate Metabolism	0.333	1.069	0
D-myo-inositol (1,4,5,6)-Tetrakisphosphate Biosynthesis	0.333	1.069	0
3-phosphoinositide Degradation	0.333	1.069	0
D-myo-inositol (3,4,5,6)-tetrakisphosphate Biosynthesis	0.333	1.069	0
B Cell Receptor Signaling	0.832	1.508	0.378
Acute Phase Response Signaling	0.243	1.5	0.302
Role of NFAT in Regulation of the Immune Response	0.577	1.387	0.333
G⍺i Signaling	0.447	1.414	0.447
ERK5 Signaling	0.447	1.633	N/A
Relaxin Signaling	0.378	1.633	N/A
IL-17A Signaling in Airway Cells	0.378	1.342	N/A
PFKFB4 Signaling Pathway	0.447	1.342	N/A
Superpathway of Inositol Phosphate Compounds	0.632	1.291	0
3-phosphoinositide Biosynthesis	0.632	1.291	0
FLT3 Signaling in Hematopoietic Progenitor Cells	0.707	1.414	N/A
CD28 Signaling in T Helper Cells	0.707	1.414	0
Cdc42 Signaling	1.134	1.414	1.342
Huntington's Disease Signaling	1.155	1.291	1.414
PEDF Signaling	1.414	1.508	1
HIF1⍺ Signaling	1.633	1.46	0.832
Endothelin-1 Signaling	1.134	2.111	0.707
Endocannabinoid Developing Neuron Pathway	1.414	2.111	1
PI3K Signaling in B Lymphocytes	1.387	2.309	1.134
IL-3 Signaling	1.89	2.121	1
STAT3 Pathway	1.667	1.941	1.134
Thrombopoietin Signaling	1.633	1.89	1
Adrenomedullin signaling pathway	1.508	0.905	-0.707
NRF2-mediated Oxidative Stress Response	2.183	1.291	-0.378
Gluconeogenesis I	2.121	1	N/A
PDGF Signaling	1.667	1.265	0.447
EGF Signaling	1.633	1.342	N/A
Glycolysis I	1.633	1	N/A
Induction of Apoptosis by HIV1	1.414	1	N/A
Senescence Pathway	1.147	1.279	0.258
Ceramide Signaling	1.265	1	0.378
Oncostatin M Signaling	0.816	1.134	N/A
IL-22 Signaling	1	1	N/A
Superpathway of Methionine Degradation	1	1	N/A
Fcγ Receptor-mediated Phagocytosis in Macrophages and Monocytes	1.633	2.111	-0.816
Agrin Interactions at Neuromuscular Junction	2.236	1.89	0
CCR3 Signaling in Eosinophils	2	2	N/A
Regulation of Cellular Mechanics by Calpain Protease	2	1.89	N/A
SPINK1 General Cancer Pathway	2.121	2.121	N/A
LPS-stimulated MAPK Signaling	2.121	2.236	N/A
Bladder Cancer Signaling	2.236	2.236	N/A
Reelin Signaling in Neurons	2.646	2.496	0
Regulation of eIF4 and p70S6K Signaling	2.449	2.646	N/A
UVC-Induced MAPK Signaling	2.449	2.449	N/A
Endometrial Cancer Signaling	2.236	2.646	N/A
Ovarian Cancer Signaling	2.121	2.646	N/A
VEGF Family Ligand-Receptor Interactions	2.236	2.449	N/A
ErbB4 Signaling	2.236	2.449	N/A
IL-2 Signaling	2.236	2.449	N/A
Thrombin Signaling	1.134	2.714	0.447
ILK Signaling	1.134	2.53	0
GNRH Signaling	1.897	2.333	0.378
G Beta Gamma Signaling	1.633	2.53	0.447
Apelin Endothelial Signaling Pathway	1.667	2.121	0.447
Glioma Signaling	1.633	2.121	0.447
CREB Signaling in Neurons	1.633	2.121	0.447
mTOR Signaling	1.508	2.496	0
Melanoma Signaling	1.89	2.333	N/A
ErbB2-ErbB3 Signaling	1.633	2.121	N/A
Cholecystokinin/Gastrin-mediated Signaling	1.633	2.333	0
UVB-Induced MAPK Signaling	1.633	2.236	N/A
Estrogen-Dependent Breast Cancer Signaling	1.633	2.236	N/A
CXCR4 Signaling	1.414	2.309	-0.378
Synaptogenesis Signaling Pathway	1.147	2.2	-0.302
Role of PI3K/AKT Signaling in the Pathogenesis of Influenza	0.816	2	N/A
Leukocyte Extravasation Signaling	1.134	2.111	0
Acute Myeloid Leukemia Signaling	1.134	1.89	N/A
Remodeling of Epithelial Adherens Junctions	1	2	N/A
Inhibition of Angiogenesis by TSP1	1	2	N/A
P2Y Purigenic Receptor Signaling Pathway	1.414	1.667	-0.447
Actin Nucleation by ARP-WASP Complex	1.342	1.667	N/A
⍺-Adrenergic Signaling	1.342	1.633	0
NF-Œ∫B Activation by Viruses	1.134	1.633	N/A
Cardiac Hypertrophy Signaling	1.155	1.5	0
Chemokine Signaling	1.633	1.667	0
Regulation of Actin-based Motility by Rho	1.633	1.667	0
Type II Diabetes Mellitus Signaling	1.414	2	0
IL-15 Signaling	1.414	1.89	N/A
Antiproliferative Role of Somatostatin Receptor 2	1.342	1.89	N/A
NER Pathway	1.604	2	N/A
Non-Small Cell Lung Cancer Signaling	1.633	1.89	N/A
Telomerase Signaling	1.633	1.89	N/A
GM-CSF Signaling	1.633	1.89	N/A
