## Supplementary material for "scRNA-seq-based analysis of skeletal muscle response to denervation reveals selective activation of muscle-resident glial cells and fibroblasts": Suppl. Table 6

### Sheet: Inflammatory_cells
© 2000-2020 QIAGEN. All rights reserved.
Canonical Pathways	DEN2d/Non-DEN	DEN5d/Non-DEN	DEN15d/Non-DEN
EIF2 Signaling	0.905	-2	N/A
PPAR Signaling	1.633	N/A	N/A
Fcγ Receptor-mediated Phagocytosis in Macrophages and Monocytes	1.89	N/A	N/A
Glycolysis I	2	N/A	N/A
Gluconeogenesis I	2	N/A	N/A
LPS/IL-1 Mediated Inhibition of RXR Function	1.342	N/A	N/A
Actin Cytoskeleton Signaling	1.265	N/A	N/A
Leukocyte Extravasation Signaling	1.134	N/A	N/A
Sumoylation Pathway	1	N/A	N/A
NRF2-mediated Oxidative Stress Response	-1.155	1	N/A
Cardiac Hypertrophy Signaling (Enhanced)	-1.732	2	N/A
Hepatic Fibrosis Signaling Pathway	-1.604	2	N/A
Unfolded protein response	N/A	2	N/A
Crosstalk between Dendritic Cells and Natural Killer Cells	0	2	N/A
Insulin Secretion Signaling Pathway	-0.816	2	N/A
Dendritic Cell Maturation	-0.816	1.633	N/A
LXR/RXR Activation	-0.378	N/A	-1
Cholecystokinin/Gastrin-mediated Signaling	-2.828	N/A	N/A
Phospholipase C Signaling	-2.714	N/A	N/A
Colorectal Cancer Metastasis Signaling	-2.646	N/A	N/A
HMGB1 Signaling	-2.646	N/A	N/A
Thrombin Signaling	-2.449	N/A	N/A
PI3K Signaling in B Lymphocytes	-2.449	N/A	N/A
Endothelin-1 Signaling	-2.449	N/A	N/A
Role of NFAT in Regulation of the Immune Response	-2.449	N/A	N/A
Acute Phase Response Signaling	-2.449	N/A	N/A
Adrenomedullin signaling pathway	-2.121	N/A	N/A
mTOR Signaling	-2.121	N/A	N/A
Neuroinflammation Signaling Pathway	-2.121	N/A	N/A
Cardiac Hypertrophy Signaling	-2.333	N/A	N/A
Apelin Endothelial Signaling Pathway	-2.236	N/A	N/A
Xenobiotic Metabolism General Signaling Pathway	-2.236	N/A	N/A
Role of Pattern Recognition Receptors in Recognition of Bacteria and Viruses	-2.236	N/A	N/A
PI3K/AKT Signaling	-1.89	N/A	N/A
B Cell Receptor Signaling	-1.897	N/A	N/A
IL-8 Signaling	-1.897	N/A	N/A
Ceramide Signaling	-2	N/A	N/A
ERK5 Signaling	-2	N/A	N/A
Estrogen-Dependent Breast Cancer Signaling	-2	N/A	N/A
Glioma Signaling	-2	N/A	N/A
Thyroid Cancer Signaling	-2	N/A	N/A
STAT3 Pathway	-2	N/A	N/A
Osteoarthritis Pathway	-1.134	N/A	N/A
Systemic Lupus Erythematosus In B Cell Signaling Pathway	-1.155	N/A	N/A
Sphingosine-1-phosphate Signaling	-1	N/A	N/A
Production of Nitric Oxide and Reactive Oxygen Species in Macrophages	-1	N/A	N/A
Natural Killer Cell Signaling	-1	N/A	N/A
Fc Epsilon RI Signaling	-1	N/A	N/A
Complement System	-1	N/A	N/A
TREM1 Signaling	-1	N/A	N/A
LPS-stimulated MAPK Signaling	-1	N/A	N/A
PAK Signaling	-1	N/A	N/A
Neuregulin Signaling	-1	N/A	N/A
Estrogen Receptor Signaling	-1.667	N/A	N/A
IL-6 Signaling	-1.633	N/A	N/A
Gαq Signaling	-1.633	N/A	N/A
Glioma Invasiveness Signaling	-1.633	N/A	N/A
Endocannabinoid Cancer Inhibition Pathway	-1.633	N/A	N/A
CXCR4 Signaling	-1.633	N/A	N/A
Glioblastoma Multiforme Signaling	-1.633	N/A	N/A
Gα12/13 Signaling	-1.633	N/A	N/A
ILK Signaling	-1.633	N/A	N/A
Senescence Pathway	-1.387	N/A	N/A
Regulation Of The Epithelial Mesenchymal Transition By Growth Factors Pathway	-1.414	N/A	N/A
Death Receptor Signaling	-1.342	N/A	N/A
Insulin Receptor Signaling	-1.342	N/A	N/A
BAG2 Signaling Pathway	-1.342	N/A	N/A
Acute Myeloid Leukemia Signaling	-1.342	N/A	N/A
IL-15 Production	-1.342	N/A	N/A
Endocannabinoid Developing Neuron Pathway	-1.342	N/A	N/A
NF-κB Signaling	-1.342	N/A	N/A
Renin-Angiotensin Signaling	-1.342	N/A	N/A
JAK/Stat Signaling	-1.342	N/A	N/A
